# Interspecific introgression reveals a role of male genital morphology during the evolution of reproductive isolation in *Drosophila*

**DOI:** 10.1101/2020.06.03.132100

**Authors:** Stephen R. Frazee, Angelica R. Harper, Mehrnaz Afkhami, Michelle L. Wood, John C. McCrory, John P. Masly

**Author notes:** Author for correspondence: John P. Masly, Department of Biology, University of Oklahoma, 730 Van Vleet Oval, Norman, OK 73019, U.S.A.

## Abstract

Rapid divergence in genital structures among nascent species has been posited to be an early-evolving cause of reproductive isolation, although evidence supporting this idea as a widespread phenomenon remains mixed. Using a collection of interspecific introgression lines between two *Drosophila* species that diverged ∼240,000 years ago, we tested the hypothesis that even modest divergence in genital morphology can result in substantial fitness losses. We studied the reproductive consequences of variation in the male epandrial posterior lobes between *Drosophila mauritiana* and *D. sechellia* and found that divergence in posterior lobe morphology has significant fitness costs on several pre-fertilization and post-copulatory reproductive measures. Males with divergent posterior lobe morphology also significantly reduced the life span of their mates. Interestingly, one of the consequences of genital divergence was decreased oviposition and fertilization, which suggests that a sensory bias for posterior lobe morphology could exist in females, and thus posterior lobe morphology may be the target of cryptic female choice in these species. Our results provide evidence that divergence in genitalia can in fact give rise to substantial reproductive isolation early during species divergence, and they also reveal novel reproductive functions of the external male genitalia in *Drosophila*.
