## Supplementary material for "Interspecific introgression reveals a role of male genital morphology during the evolution of reproductive isolation in *Drosophila*": Table S1

### Sheet: Sheet1
Table S1. Male sperm motility and abundance.
Genotype	Many	Few	None
D. sechellia w	46	11	4
Q1(A)	49	8	1
DEE1(B)	51	9	1
2H3(B)	48	6	1
4C2(A)	37	4	2
4G4C(A)	55	7	4
I1(B)	68	7	1
2U1(C)	52	6	3
NENEH2(A)	49	4	2
4G5(A)	41	5	1
3Q1(A)	48	4	2
YAR1(A)	39	4	2
