## Supplementary material for "Interspecific introgression reveals a role of male genital morphology during the evolution of reproductive isolation in *Drosophila*": Table S2

### Sheet: Sheet1
Table S2. Molecular evolutionary rates for seminal fluid protein genes and sperm protein genes within the D. mauritiana-D. sechellia introgressions.
Introgression Genotype	Chromosome arm	Protein	CG#	FB#	Cytological Location	Gene name	GO Identifier	GO annotation	unpolarized MK P-value (maur-sim)	unpolarized MK P-value (mel-sim)
NENEH2(A)	X	Lztr1	CG3711	FBgn0040344	1D2-1D2	Leucine zipper like transcription regulator 1	GO:0005794	Golgi apparatus	1	1
NENEH2(A)	X	CG13366	CG13366	FBgn0025633	1B11-1B12	-	GO:0007527	adult somatic muscle development	1	0.698
NENEH2(A)	X	Lrpprc2	CG14786	FBgn0027794	2A4-2A4	Leucine-rich pentatricopeptide repeat containing 2	GO:1903108	regulation of mitochondrial transcription	0.852715	1
NENEH2(A)	X	CG14803	CG14803	FBgn0023513	2B13-2B13	-	GO:0003674	unknown	0.0391633	0.876
NENEH2(A)	X	CG14814	CG14814	FBgn0023515	2B13-2B13	-	GO:0005634	nucleus	1	0.746
NENEH2(A)	X	DAAM	CG14622	FBgn0025641	1F2-1F3	Dishevelled Associated Activator of Morphogenesis	GO:0017048	Rho GTPase binding	0.0600486	0.988
NENEH2(A)	X	Edem1	CG3810	FBgn0023511	2B15-2B15	Edem1	GO:0016020	membrane	0.228464	0.694
NENEH2(A)	X	futsch	CG34387	FBgn0259108	2A3-2A3	futsch	GO:0008017	microtubule binding	0.470637
NENEH2(A)	X	mRpL16	CG3109	FBgn0023519	2B14-2B14	mitochondrial ribosomal protein L16	GO:0005762	mitochondrial large ribosomal subunit		1
NENEH2(A)	X	mus81	CG3026	FBgn0040347	1D2-1D2	mus81	GO:0003677	DNA binding		0.281
NENEH2(A)	X	Rbf	CG7413	FBgn0015799	1C5-1C5	Retinoblastoma-family protein	GO:0008134	transcription factor binding		0.0679
NENEH2(A)	X	rush	CG14782	FBgn0025381	2B1-2B1	rush hour	GO:0046872	metal ion binding		1
NENEH2(A)	X	sta	CG14792	FBgn0003517	2B1-2B1	stubarista	GO:0043022	ribosome binding
DEE1(B)	2R	CG4927	CG4927	FBgn0034139	53C8-53C8	-	GO:0004252	serine-type endopeptidase activity	1
DEE1(B)	2R	CG6262	CG6262	FBgn0034121	53C2-53C2	-	GO:0004555	alpha,alpha-trehalase activity		0.0256
DEE1(B)	2R	CG7755	CG7755	FBgn0034105	53A5-53A5	-	GO:0006099	tricarboxylic acid cycle	0.0118366	0.0361
DEE1(B)	2R	CG8414	CG8414	FBgn0034073	52E4-52E5	-	GO:0051731	polynucleotide 5'-hydroxyl-kinase activity		0.00361
DEE1(B)	2R	CG15705	CG15705	FBgn0034104	53A5-53A5	-	GO:0008150	unknown		1
DEE1(B)	2R	CG15712	CG15712	FBgn0034131	53C6-53C6	-	GO:0008150	unknown		0.2
DEE1(B)	2R	CG30324	CG30324	FBgn0050324	53B1-53B1	-	GO:0008150	unknown		0.249
DEE1(B)	2R	COX6AL	CG30093	FBgn0050093	52D3-52D4	Cytochrome c oxidase subunit 6A-like	GO:0009060	aerobic respiration		1
DEE1(B)	2R	Got1	CG8430	FBgn0001124	52E7-52E10	Glutamate oxaloacetate transaminase 1	GO:0004069	L-aspartate:2-oxoglutarate aminotransferase activity		0.0195
DEE1(B)	2R	Ir52a	CG12960	FBgn0034023	52A6-52A6	Ionotropic receptor 52a	GO:0016021	integral component of membrane
DEE1(B)	2R	Ir52c	CG30468	FBgn0050468	52A6-52A6	Ionotropic receptor 52c	GO:0009593	detection of chemical stimulus		0.135
DEE1(B)	2R	JhI-26	CG3767	FBgn0028424	53B1-53B1	Juvenile hormone-inducible protein 26	GO:0003674	unknown		0.416
DEE1(B)	2R	Khc-73	CG8183	FBgn0019968	52A6-52A10	Kinesin heavy chain 73	GO:0005524	ATP binding	0.241509	0.00563
DEE1(B)	2R	Khc	CG7765	FBgn0001308	53A3-53A4	Kinesin heavy chain	GO:0005737	cytoplasm	0.0773298	1
DEE1(B)	2R	loopin-1	CG4750	FBgn0259795	53C9-53C10	loopin-1	GO:0008235	metalloexopeptidase activity	0.305826	0.054
DEE1(B)	2R	Menl-1	CG7964	FBgn0029154	53C4-53C4	Malic enzyme like-1	GO:0055114	oxidation-reduction process		0.308
DEE1(B)	2R	Menl-2	CG7969	FBgn0029153	53C4-53C4	Malic enzyme like-2	GO:0055114	oxidation-reduction process		0.0526
DEE1(B)	2R	S-Lap8	CG4439	FBgn0034132	53C6-53C6	Sperm-Leucylaminopeptidase 8	GO:0008235	metalloexopeptidase activity	0.461539	1
DEE1(B)	2R	Vha36-1	CG8186	FBgn0022097	52A10-52A10	Vacuolar H+ ATPase 36kD subunit 1	GO:0000221	vacuolar proton-transporting V-type ATPase, V1 domain		1
2H3(B)	3L	CG11486	CG11486	FBgn0035397	63A6-63B1	-	GO:0006397	mRNA processing	0.336434
2H3(B)	3L	CG14967	CG14967	FBgn0035420	63B13-63B14	-	GO:0008150	unknown	0.252361	0.868
2H3(B)	3L	CG32269	CG32269	FBgn0052269	63B12-63B13	-	GO:0004252	serine-type endopeptidase activity		1
2H3(B)	3L	CG32488	CG32488	FBgn0052488	63A3-63A3	-	GO:0016311	dephosphorylation		0.692
2H3(B)	3L	Hsp83	CG1242	FBgn0001233	63B11-63B11	Heat shock protein 83	GO:0005813	centrosome	0.286585	1
2H3(B)	3L	kst	CG12008	FBgn0004167	63D2-63D2	karst	GO:0030707	ovarian follicle cell development	1	0.032
2H3(B)	3L	prominin-like	CG7740	FBgn0026189	63B2-63B3	prominin-like	GO:0016021	integral component of membrane	0.00225192	0.0341
2H3(B)	3L	Usp5	CG12082	FBgn0035402	63B6-63B7	Ubiquitin specific protease 5	GO:0008270	zinc ion binding	0.467333	0.0387
2U1(C)	X	CG3711	CG3711	FBgn0040344	1D2-1D2	-	GO:0005794	Golgi apparatus	1	1
2U1(C)	X	CG4199	CG4199	FBgn0025628	2C9-2C10	-	GO:0055114	oxidation-reduction process
2U1(C)	X	CG13366	CG13366	FBgn0025633	1B11-1B12	-	GO:0007527	adult somatic muscle development	1	0.698
2U1(C)	X	CG14786	CG14786	FBgn0027794	2A4-2A4	-	GO:1903108	regulation of mitochondrial transcription	0.852715	1
2U1(C)	X	CG14803	CG14803	FBgn0023513	2B13-2B13	-	GO:0003674	unknown	0.0391633	0.876
2U1(C)	X	CG14814	CG14814	FBgn0023515	2B13-2B13	-	GO:0005634	nucleus	1	0.746
2U1(C)	X	DAAM	CG14622	FBgn0025641	1F2-1F3	Dishevelled Associated Activator of Morphogenesis	GO:0017048	Rho GTPase binding	0.0600486	0.988
2U1(C)	X	Edem1	CG3810	FBgn0023511	2B15-2B15	Edem1	GO:0016020	membrane	0.228464	0.694
2U1(C)	X	futsch	CG34387	FBgn0259108	2A3-2A3	futsch	GO:0008017	microtubule binding	0.470637
2U1(C)	X	mRpL16	CG3109	FBgn0023519	2B14-2B14	mitochondrial ribosomal protein L16	GO:0005762	mitochondrial large ribosomal subunit		1
2U1(C)	X	mus81	CG3026	FBgn0040347	1D2-1D2	mus81	GO:0003677	DNA binding		0.281
2U1(C)	X	Rbf	CG7413	FBgn0015799	1C5-1C5	Retinoblastoma-family protein	GO:0008134	transcription factor binding		0.0679
2U1(C)	X	rush	CG14782	FBgn0025381	2B1-2B1	rush hour	GO:0046872	metal ion binding		1
2U1(C)	X	sta	CG14792	FBgn0003517	2B1-2B1	stubarista	GO:0043022	ribosome binding
4G5(A)	2L	CG5435	CG5435	FBgn0032431	33E4-33E4	-		unknown		1
4G5(A)	2L	CG5787	CG5787	FBgn0032454	33F3-33F3	-		unknown	0.0428735	0.144
4G5(A)	2L	CG6180	CG6180	FBgn0032453	33F3-33F3	-	GO:0003674	unknown		0.721
4G5(A)	2L	CG6686	CG6686	FBgn0032388	33B5-33B5	-	GO:0003723	RNA binding	0.0287537
4G5(A)	2L	CG14945	CG14945	FBgn0032402	33B11-33B11	-	GO:0008081	phosphoric diester hydrolase activity	0.226421	0.414
4G5(A)	2L	CG15485	CG15485	FBgn0032442	33F2-33F2	-	GO:0006508	proteolysis
4G5(A)	2L	CG17211	CG17211	FBgn0032414	33D2-33D2	-	GO:0031012	extracellular matrix	0.262465	0.668
4G5(A)	2L	CG31704	CG31704	FBgn0051704	33A3-33A3	-	GO:0032504	multicellular organism reproduction	0.464286	1
4G5(A)	2L	nub	CG34395	FBgn0085424	33F1-33F1	nubbin	GO:0007389	pattern specification process	0.583146
4G5(A)	2L	Pih1D1	CG5792	FBgn0032455	33F3-33F4	Pih1D1		unknown		0.844
4G5(A)	2L	Pkd2	CG6504	FBgn0041195	33E3-33E3	Polycystic kidney disease 2 ortholog (H. sapiens)	GO:0046692	sperm	0.036743	1
4G5(A)	2L	Rab3-GAP	CG7061	FBgn0027505	33C1-33C2	Rab3 GTPase activating protein	GO:0008021	synaptic vesicle	0.272794	0.00452
4G5(A)	2L	Sfp33A3	CG42474	FBgn0259964	33A3-33A3	Seminal fluid protein 33A3	GO:0005615	extracellular space	1
4C2(A)	3L	CG1233	CG1233	FBgn0035137	61C1-61C1	-	GO:0001227	DNA-binding transcription repressor activity, RNA polymerase II-specific	0.583529	0.432
4C2(A)	3L	CG2199	CG2199	FBgn0035213	61F7-61F7	-	GO:0005634	nucleus	0.446471
4C2(A)	3L	CG8001	CG8001	FBgn0035268	62B1-62B1	-	GO:0008150	unknown	1	0.638
4C2(A)	3L	CG9130	CG9130	FBgn0035197	61F4-61F4	-		unknown		0.913
4C2(A)	3L	CG9133	CG9133	FBgn0035198	61F4-61F4	-		unknown		0.146
4C2(A)	3L	CG9153	CG9153	FBgn0035207	61F6-61F6	-	GO:0005634	nucleus	0.462451	0.349
4C2(A)	3L	CG9168	CG9168	FBgn0035216	62A1-62A1	-	GO:0003824	catalytic activity	0.884549	0.213
4C2(A)	3L	CG12020	CG12020	FBgn0035273	62B4-62B4	-	GO:0051085	chaperone cofactor-dependent protein refolding		1
4C2(A)	3L	CG12502	CG12502	FBgn0035171	61D2-61D2	-	GO:0003674	unknown		1
4C2(A)	3L	CG13917	CG13917	FBgn0035237	62A7-62A7	-		unknown	0.591894	0.492
4C2(A)	3L	CG18170	CG18170	FBgn0035239	62A7-62A8	-	GO:0008150	unknown		0.687
4C2(A)	3L	CG33791	CG33791	FBgn0035240	62A7-62A8	-	GO:0009353	mitochondrial oxoglutarate dehydrogenase complex	0.21021	1
4C2(A)	3L	Dhc62B	CG15804	FBgn0013811	62B1-62B3	Dynein heavy chain at 62B	GO:0005524	ATP binding	0.83576
4C2(A)	3L	DIP2	CG7020	FBgn0024806	61B3-61B3	DISCO Interacting Protein 2	GO:0005515	protein binding	1	1
4C2(A)	3L	dlt	CG32315	FBgn0024510	62B4-62B4	discs lost	GO:0042048	olfactory behavior		0.0514
4C2(A)	3L	E(bx)	CG32346	FBgn0000541	61B2-61B3	Enhancer of bithorax	GO:0042766	nucleosome mobilization		0.31
4C2(A)	3L	Gyk	CG18374	FBgn0025592	61B2-61B2	Glycerol kinase	GO:0046167	glycerol-3-phosphate biosynthetic process		1
4C2(A)	3L	LysC	CG9111	N/A	61F3-61F3	Lysozyme C		unknown
4C2(A)	3L	mri	CG1216	FBgn0035107	61B2-61B2	mrityu	GO:0005575	unknown		1
4C2(A)	3L	ND-ACP	CG9160	FBgn0011361	61F6-61F6	NADH dehydrogenase (ubiquinone) acyl carrier protein	GO:0006120	mitochondrial electron transport, NADH to ubiquinone		1
4C2(A)	3L	Psa	CG1009	FBgn0261243	62A3-62A4	Puromycin sensitive aminopeptidase	GO:0042277	peptide binding	1	0.0419
4C2(A)	3L	pyx	CG17142	FBgn0035113	61B2-61B2	pyrexia	GO:0006816	calcium ion transport	0.720624	0.752
4C2(A)	3L	rno	CG7036	FBgn0035106	61B2-61B2	rhinoceros	GO:0005634	nucleus	0.852171	0.344
4C2(A)	3L	trio	CG18214	FBgn0024277	61E1-61E2	trio	GO:0007422	peripheral nervous system development	0.805346	0.101
3Q1(A)	2L	CG4587	CG4587	FBgn0028863	35D3-35D3	-	GO:0005245	voltage-gated calcium channel activity		1
3Q1(A)	2L	CG13243	CG13243	FBgn0028903	35D4-35D5	-		unknown		1
3Q1(A)	2L	ck	CG7595	FBgn0000317	35B8-35B9	crinkled	GO:0035317	imaginal disc-derived wing hair organization	1
3Q1(A)	2L	Cul3	CG42616	FBgn0261268	35C5-35C5	Cullin 3	GO:0007423	sensory organ development	0.236772
3Q1(A)	2L	lace	CG4162	FBgn0002524	35D2-35D2	lace	GO:0007444	imaginal disc development		0.199
3Q1(A)	2L	Mst35Ba	CG4479	FBgn0013300	35B6-35B7	Male-specific-transcript-35Ba	GO:0035093	spermatogenesis, exchange of chromosomal proteins
3Q1(A)	2L	ND-B17	CG13240	FBgn0001989	35D4-35D4	NADH dehydrogenase (ubiquinone) B17 subunit	GO:0005747	mitochondrial respiratory chain complex I		1
3Q1(A)	2L	Semp1	CG11864	FBgn0028944	35D3-35D3	Seminal metalloprotease-1	GO:0008270	zinc ion binding	1	0.132
3Q1(A)	2L	Sfp35C	CG42475	FBgn0259965	35C3-35C3	Seminal fluid protein 35C	GO:0003674	unknown	1
3Q1(A)	2L	Tektin-A	CG4767	FBgn0028902	35D5-35D5	Tektin A	GO:0060294	cilium movement involved in cell motility	1	0.0302
3Q1(A)	2L	vig	CG4170	FBgn0024183	35C1-35C1	vasa intronic gene	GO:0016246	RNA interference	0.695126	1
YAR1(A)	3R	Ccp84Ad	CG2341	FBgn0004780	84A3-84A3	Ccp84Ad	GO:0042302	structural constituent of cuticle	1	1
YAR1(A)	3R	CG1104	CG1104	FBgn0037467	84B2-84B2	-	GO:0012505	endomembrane system	0.0427895	0.00171
YAR1(A)	3R	CG1218	CG1218	FBgn0037377	83C4-83C4	-	GO:0008270	zinc ion binding	0.0571383	0.138
YAR1(A)	3R	CG1979	CG1979	FBgn0026563	84B2-84B2	-	GO:0005575	unknown	0.698338	0.00059
YAR1(A)	3R	CG1988	CG1988	FBgn0037464	84B2-84B2	-		unknown		1
YAR1(A)	3R	CG10979	CG10979	FBgn0037379	83C4-83C4	-	GO:0008150	unknown	0.0948418	0.525
YAR1(A)	3R	CG15186	CG15186	FBgn0037448	83E8-83F1	-		unknown	0.815868	0.0133
YAR1(A)	3R	CG17919	CG17919	FBgn0037433	83E4-83E4	-	GO:0009617	response to bacterium	1	0.778
YAR1(A)	3R	CG31542	CG31542	FBgn0051542	83A1-83A1	-	GO:0008150	unknown	1	0.991
YAR1(A)	3R	CG31546	CG31546	FBgn0051546	83B7-83B7	-	GO:0004303	estradiol 17-beta-dehydrogenase activity	1	1
YAR1(A)	3R	CG34113	CG34113	FBgn0083949	83C6-83D1	-		unknown	0.852683
YAR1(A)	3R	CG42564	CG42564	FBgn0260766	83E4-83E5	-	GO:0003674	unknown	1
YAR1(A)	3R	dj	CG1980	FBgn0019828	84B2-84B2	don juan	GO:0005930	axoneme		1
YAR1(A)	3R	djl	CG1984	FBgn0037463	84B2-84B2	don juan like	GO:0003674	unknown		1
YAR1(A)	3R	kkv	CG2666	FBgn0001311	83A1-83A1	krotzkopf verkehrt	GO:0007443	Malpighian tubule morphogenesis	1	1
YAR1(A)	3R	ksr	CG2899	FBgn0015402	83A5-83A5	kinase suppressor of ras	GO:0008293	torso signaling pathway	0.225703	0.0397
YAR1(A)	3R	MTA1-like	CG2244	FBgn0027951	83B7-83B7	MTA1-like	GO:0000118	histone deacetylase complex	0.737599	0.0103
YAR1(A)	3R	Neurochondrin	CG2330	FBgn0037447	83E8-83E8	Neurochondrin	GO:0003674	unknown	1	0.402
YAR1(A)	3R	Snm1	CG10018	FBgn0037338	83B1-83B2	Snm1	GO:0003684	damaged DNA binding	0.703886	0.799
YAR1(A)	3R	Sym	CG2097	FBgn0037371	83C1-83C2	Symplekin	GO:0035363	histone locus body		0.264
YAR1(A)	3R	Taf1	CG17603	FBgn0010355	84A1-84A1	TBP-associated factor 1	GO:0008134	transcription factor binding	0.457232	0.509
YAR1(A)	3R	αTub84B	CG1913	FBgn0003884	84B2-84B2	α-Tubulin at 84B	GO:0003924	GTPase activity	1	1
4G4C(A)	2L	CG5435	CG5435	FBgn0032431	33E4-33E4	-		unknown		1
4G4C(A)	2L	CG5787	CG5787	FBgn0032454	33F3-33F3	-		unknown	0.0428735	0.144
4G4C(A)	2L	CG6180	CG6180	FBgn0032453	33F3-33F3	-	GO:0003674	unknown		0.721
4G4C(A)	2L	CG6686	CG6686	FBgn0032388	33B5-33B5	-	GO:0003723	RNA binding	0.0287537
4G4C(A)	2L	CG14945	CG14945	FBgn0032402	33B11-33B11	-	GO:0008081	phosphoric diester hydrolase activity	0.226421	0.414
4G4C(A)	2L	CG15485	CG15485	FBgn0032442	33F2-33F2	-	GO:0006508	proteolysis
4G4C(A)	2L	CG17211	CG17211	FBgn0032414	33D2-33D2	-	GO:0031012	extracellular matrix	0.262465	0.668
4G4C(A)	2L	CG31704	CG31704	FBgn0051704	33A3-33A3	-	GO:0032504	multicellular organism reproduction	1	1
4G4C(A)	2L	nub	CG34395	FBgn0085424	33F1-33F1	nubbin	GO:0007389	pattern specification process	0.583146
4G4C(A)	2L	Pih1D1	CG5792	FBgn0032455	33F3-33F4	Pih1D1		unknown		0.844
4G4C(A)	2L	Pkd2	CG6504	FBgn0041195	33E3-33E3	Polycystic kidney disease 2 ortholog (H. sapiens)	GO:0046692	sperm competition	0.036743	1
4G4C(A)	2L	Rab3-GAP	CG7061	FBgn0027505	33C1-33C2	Rab3 GTPase activating protein	GO:0008021	synaptic vesicle	0.272794	0.00452
4G4C(A)	2L	Sfp33A3	CG42474	FBgn0259964	33A3-33A3	Seminal fluid protein 33A3	GO:0005615	extracellular space	1
I1(B)	3R	CG5071	CG5071	FBgn0039347	96E5-96E5	-	GO:0000413	protein peptidyl-prolyl isomerization		0.146
I1(B)	3R	CG5116	CG5116	FBgn0039339	96E2-96E2	-	GO:0005525	GTP binding		0.603
I1(B)	3R	CG10550	CG10550	FBgn0039321	96D1-96D1	-	GO:0003674	unknown	0.404772	1e-05
I1(B)	3R	CG14540	CG14540	FBgn0039398	96F8-96F8	-	GO:0005886	plasma membrane	0.536026	0.046
I1(B)	3R	CG31115	CG31115	FBgn0051115	96B17-96B17	-	GO:0009116	nucleoside metabolic process
I1(B)	3R	CG31381	CG31381	FBgn0043799	96B2-96B2	-	GO:0003676	nucleic acid binding		0.707
I1(B)	3R	dan	CG11849	FBgn0039286	96C3-96C4	distal antenna	GO:0007469	antennal development	0.0243009	1
I1(B)	3R	Fur1	CG10772	FBgn0004509	96D2-96E1	Furin 1	GO:0005886	plasma membrane	1	0.0257
I1(B)	3R	Mink	CG11120	FBgn0039250	96B8-96B9	Mitotic spindle and nuclear protein	GO:0005634	nucleus		0.14
I1(B)	3R	Mst57Da	CG9074	FBgn0011668	96F3-96F3	Male-specific RNA 57Da	GO:0005576	extracellular region	0.558081	1
I1(B)	3R	Mst57Db	CG5016	FBgn0011669	96F3-96F3	Male-specific RNA 57Db	GO:0045297	post-mating behavior	1	1
I1(B)	3R	Mst57Dc	CG4986	FBgn0011670	96F3-96F3	Male-specific transcript 57Dc	GO:0018991	oviposition	0.505494	1
I1(B)	3R	ND-49L	CG11913	FBgn0039331	96D2-96D2	NADH dehydrogenase (ubiquinone) 49 kDa subunit-like	GO:0003954	NADH dehydrogenase activity	0.263731	0.0364
I1(B)	3R	PQBP1	CG11820	FBgn0039270	96B19-96B19	Poly-glutamine tract binding protein 1	GO:0071013	catalytic step 2 spliceosome		0.047
I1(B)	3R	tnc	CG13648	FBgn0039257	96B15-96B15	tenectin	GO:0062023	collagen-containing extracellular matrix	1	0.129
I1(B)	3R	Trf4-2	CG17462	FBgn0039251	96B9-96B9	-	GO:0003887	DNA-directed DNA polymerase activity		0.649
I1(B)	3R	XNP	CG4548	FBgn0039338	96E1-96E2	XNP	GO:0005524	ATP binding	1	0.601
Yellow-highlighted rows indicate genes encoding seminal fluid proteins that are transferred to the female during mating.
